# Identification of Immunological Features Enables Survival Prediction of Muscle-Invasive Bladder Cancer Patients Using Machine Learning

**DOI:** 10.1101/2020.02.24.963181

**Authors:** Christos G Gavriel, Neofytos Dimitriou, Nicolas Brieu, Ines P Nearchou, Ognjen Arandjelović, Günter Schmidt, David J Harrison, Peter D Caie

## Abstract

Clinical staging and prognosis of muscle-invasive bladder cancer (MIBC) routinely includes assessment of patient tissue samples by a pathologist. Recent studies corroborate the importance of image analysis in identifying and quantifying immunological markers from tissue samples that can provide further insights into patient prognosis. In this paper, we apply multiplex immunofluorescence on MIBC tissue sections to capture whole slide images and quantify potential prognostic markers related to lymphocytes, macrophages, tumour buds, and PD-L1. We propose a machine learning based approach for the prediction of 5 year prognosis with different combinations of image, clinical, and spatial features. An ensemble model comprising several functionally different models successfully stratifies MIBC patients into two risk groups with high statistical significance (*p* value < 1*e* − 05). Critical to improving MIBC survival rates, our method classifies correctly 71.4% of the patients who succumb to MIBC within 5 years, significantly higher than the 28.6% of the current clinical gold standard, the TNM staging system.
