## Supplementary material for "Identification of Immunological Features Enables Survival Prediction of Muscle-Invasive Bladder Cancer Patients Using Machine Learning": Feature list

### Sheet: Sheet1
Image	Spatial	Clinical
area_Core_SerialSection2	L_function_r20_TB_CD68	Age
area_FrontIn_SerialSection2	L_function_r20_TB_CD163	Gender_Female
area_FrontOut_SerialSection2	L_function_r20_TB_PDL1_SerialSection2	Gender_Male
number_of_CD68p_Core_SerialSection2	L_function_r50_TB_CD68	T_T2					Title: Identification of immunological features enables survival prediction of muscle-invasive bladder cancer patients using machine learning
number_of_CD68p_FrontIn_SerialSection2	L_function_r50_TB_CD163	T_T3
number_of_CD68p_FrontOut_SerialSection2	L_function_r50_TB_PDL1_SerialSection2	T_T4
number_of_CD163p_Core_SerialSection2	L_function_r100_TB_CD68	N_N0					Supplementary Information: The complete list of all image, spatial and clinical features
number_of_CD163p_FrontIn_SerialSection2	L_function_r100_TB_CD163	N_N1
number_of_CD163p_FrontOut_SerialSection2	L_function_r100_TB_PDL1_SerialSection2	N_N2
number_of_CD163nCD68p_Core_SerialSection2	L_function_r150_TB_CD68	M_No
number_of_CD163nCD68p_FrontIn_SerialSection2	L_function_r150_TB_CD163	M_Yes
number_of_CD163nCD68p_FrontOut_SerialSection2	L_function_r150_TB_PDL1_SerialSection2	TNM_II
number_of_CD163pCD68p_Core_SerialSection2	L_function_r200_TB_CD68	TNM_IIIA
number_of_CD163pCD68p_FrontIn_SerialSection2	L_function_r200_TB_CD163	TNM_IIIB
number_of_CD163pCD68p_FrontOut_SerialSection2	L_function_r200_TB_PDL1_SerialSection2	TNM_IV
number_of_PDL1pCK_Core_SerialSection2	L_function_r250_TB_CD68
number_of_PDL1pCK_FrontIn_SerialSection2	L_function_r250_TB_CD163
number_of_PDL1pCK_FrontOut_SerialSection2	L_function_r250_TB_PDL1_SerialSection2
number_of_PDL1pNonCK_Core_SerialSection2	L_function_r20_CD68_PDL1
number_of_PDL1pNonCK_FrontIn_SerialSection2	L_function_r20_CD163_PDL1
number_of_PDL1pNonCK_FrontOut_SerialSection2	L_function_r50_CD68_PDL1
number_of_PDL1p_Core_SerialSection2	L_function_r50_CD163_PDL1
number_of_PDL1p_FrontIn_SerialSection2	L_function_r100_CD68_PDL1
number_of_PDL1p_FrontOut_SerialSection2	L_function_r100_CD163_PDL1
number_of_PDL1pCD163nCD68p_Core_SerialSection2	L_function_r150_CD68_PDL1
number_of_PDL1pCD163nCD68p_FrontIn_SerialSection2	L_function_r150_CD163_PDL1
number_of_PDL1pCD163nCD68p_FrontOut_SerialSection2	L_function_r200_CD68_PDL1
number_of_PDL1pCD163pCD68p_Core_SerialSection2	L_function_r200_CD163_PDL1
number_of_PDL1pCD163pCD68p_FrontIn_SerialSection2	L_function_r250_CD68_PDL1
number_of_PDL1pCD163pCD68p_FrontOut_SerialSection2	L_function_r250_CD163_PDL1
number_of_PDL1pCD163p_Core_SerialSection2	L_function_r20_TB_CD3
number_of_PDL1pCD163p_FrontIn_SerialSection2	L_function_r20_TB_CD8
number_of_PDL1pCD163p_FrontOut_SerialSection2	L_function_r20_TB_PDL1_SerialSection1
number_of_PDL1pCD68p_Core_SerialSection2	L_function_r50_TB_CD3
number_of_PDL1pCD68p_FrontIn_SerialSection2	L_function_r50_TB_CD8
number_of_PDL1pCD68p_FrontOut_SerialSection2	L_function_r50_TB_PDL1_SerialSection1
Density_of_CD163p_Core_SerialSection2	L_function_r100_TB_CD3
Density_of_CD163p_FrontIn_SerialSection2	L_function_r100_TB_CD8
Density_of_CD163p_FrontOut_SerialSection2	L_function_r100_TB_PDL1_SerialSection1
Density_of_CD68p_Core_SerialSection2	L_function_r150_TB_CD3
Density_of_CD68p_FrontIn_SerialSection2	L_function_r150_TB_CD8
Density_of_CD68p_FrontOut_SerialSection2	L_function_r150_TB_PDL1_SerialSection1
number_of_TBsmall_Core_SerialSection2	L_function_r200_TB_CD3
number_of_TBsmall_FrontIn_SerialSection2	L_function_r200_TB_CD8
number_of_TBsmall_FrontOut_SerialSection2	L_function_r200_TB_PDL1_SerialSection1
Density_of_TBsmall_Core_SerialSection2	L_function_r250_TB_CD3
Density_of_TBsmall_FrontIn_SerialSection2	L_function_r250_TB_CD8
Density_of_TBsmall_FrontOut_SerialSection2	L_function_r250_TB_PDL1_SerialSection1
number_of_NucCK_Core_SerialSection2	L_function_r20_CD3_PDL1
number_of_NucCK_FrontIn_SerialSection2	L_function_r20_CD8_PDL1
number_of_NucCK_FrontOut_SerialSection2	L_function_r50_CD3_PDL1
number_of_NucNonCK_Core_SerialSection2	L_function_r50_CD8_PDL1
number_of_NucNonCK_FrontIn_SerialSection2	L_function_r100_CD3_PDL1
number_of_NucNonCK_FrontOut_SerialSection2	L_function_r100_CD8_PDL1
number_of_Nuc_Core_SerialSection2	L_function_r150_CD3_PDL1
number_of_Nuc_FrontIn_SerialSection2	L_function_r150_CD8_PDL1
number_of_Nuc_FrontOut_SerialSection2	L_function_r200_CD3_PDL1
Density_of_PDL1p_Core_SerialSection2	L_function_r200_CD8_PDL1
Density_of_PDL1p_FrontIn_SerialSection2	L_function_r250_CD3_PDL1
Density_of_PDL1p_FrontOut_SerialSection2	L_function_r250_CD8_PDL1
Density_of_PDL1pCK_Core_SerialSection2
Density_of_PDL1pCK_FrontIn_SerialSection2
Density_of_PDL1pCK_FrontOut_SerialSection2
Density_of_PDL1pNonCK_Core_SerialSection2
Density_of_PDL1pNonCK_FrontIn_SerialSection2
Density_of_PDL1pNonCK_FrontOut_SerialSection2
area_Core_SerialSection1
area_FrontIn_SerialSection1
area_FrontOut_SerialSection1
number_of_CD3p_Core_SerialSection1
number_of_CD3p_FrontIn_SerialSection1
number_of_CD3p_FrontOut_SerialSection1
number_of_CD8p_Core_SerialSection1
number_of_CD8p_FrontIn_SerialSection1
number_of_CD8p_FrontOut_SerialSection1
number_of_PDL1p_Core_SerialSection1
number_of_PDL1p_FrontIn_SerialSection1
number_of_PDL1p_FrontOut_SerialSection1
number_of_TBsmall_Core_SerialSection1
number_of_TBsmall_FrontIn_SerialSection1
number_of_TBsmall_FrontOut_SerialSection1
number_of_CD3pPDL1p_Core_SerialSection1
number_of_CD3pPDL1p_FrontIn_SerialSection1
number_of_CD3pPDL1p_FrontOut_SerialSection1
number_of_CD8pPDL1p_Core_SerialSection1
number_of_CD8pPDL1p_FrontIn_SerialSection1
number_of_CD8pPDL1p_FrontOut_SerialSection1
number_of_PDL1pCK_Core_SerialSection1
number_of_PDL1pCK_FrontIn_SerialSection1
number_of_PDL1pCK_FrontOut_SerialSection1
number_of_PDL1pNonCK_Core_SerialSection1
number_of_PDL1pNonCK_FrontIn_SerialSection1
number_of_PDL1pNonCK_FrontOut_SerialSection1
Density_of_CD3p_Core_SerialSection1
Density_of_CD3p_FrontIn_SerialSection1
Density_of_CD3p_FrontOut_SerialSection1
Density_of_CD8p_Core_SerialSection1
Density_of_CD8p_FrontIn_SerialSection1
Density_of_CD8p_FrontOut_SerialSection1
Density_of_TBsmall_Core_SerialSection1
Density_of_TBsmall_FrontIn_SerialSection1
Density_of_TBsmall_FrontOut_SerialSection1
number_of_NucCK_Core_SerialSection1
number_of_NucCK_FrontIn_SerialSection1
number_of_NucCK_FrontOut_SerialSection1
number_of_NucNonCK_Core_SerialSection1
number_of_NucNonCK_FrontIn_SerialSection1
number_of_NucNonCK_FrontOut_SerialSection1
number_of_Nuc_Core_SerialSection1
number_of_Nuc_FrontIn_SerialSection1
number_of_Nuc_FrontOut_SerialSection1
number_of_CD3pCD8nPDL1p_Core_SerialSection1
number_of_CD3pCD8nPDL1p_FrontIn_SerialSection1
number_of_CD3pCD8nPDL1p_FrontOut_SerialSection1
number_of_CD3pCD8n_Core_SerialSection1
number_of_CD3pCD8n_FrontIn_SerialSection1
number_of_CD3pCD8n_FrontOut_SerialSection1
Density_of_PDL1p_Core_SerialSection1
Density_of_PDL1p_FrontIn_SerialSection1
Density_of_PDL1p_FrontOut_SerialSection1
Density_of_PDL1pCK_Core_SerialSection1
Density_of_PDL1pCK_FrontIn_SerialSection1
Density_of_PDL1pCK_FrontOut_SerialSection1
Density_of_PDL1pNonCK_Core_SerialSection1
Density_of_PDL1pNonCK_FrontIn_SerialSection1
Density_of_PDL1pNonCK_FrontOut_SerialSection1
