## Supplementary material for "Identification of Immunological Features Enables Survival Prediction of Muscle-Invasive Bladder Cancer Patients Using Machine Learning": Logistic regression feature importance

### Sheet: Sheet1
Feature	Feature_Importance
Density_of_TBsmall_FrontIn_SerialSection1	0.038479
Density_of_TBsmall_Core_SerialSection1	0.03439
area_Core_SerialSection1	0
area_Core_SerialSection2	0					Title: Identification of immunological features enables survival prediction of muscle-invasive bladder cancer patients using machine learning
area_FrontIn_SerialSection1	0
area_FrontIn_SerialSection2	0
area_FrontOut_SerialSection1	0					Supplementary information: The coefficients of logistic regression for all image and spatial features.
area_FrontOut_SerialSection2	0
Density_of_CD163p_Core_SerialSection2	0
Density_of_CD163p_FrontIn_SerialSection2	0
Density_of_CD163p_FrontOut_SerialSection2	0
Density_of_CD3p_FrontIn_SerialSection1	0
Density_of_CD68p_Core_SerialSection2	0
Density_of_PDL1p_Core_SerialSection1	0
Density_of_PDL1p_Core_SerialSection2	0
Density_of_PDL1p_FrontIn_SerialSection1	0
Density_of_PDL1p_FrontIn_SerialSection2	0
Density_of_PDL1p_FrontOut_SerialSection1	0
Density_of_PDL1p_FrontOut_SerialSection2	0
Density_of_PDL1pCK_Core_SerialSection1	0
Density_of_PDL1pCK_Core_SerialSection2	0
Density_of_PDL1pCK_FrontIn_SerialSection1	0
Density_of_PDL1pCK_FrontIn_SerialSection2	0
Density_of_PDL1pCK_FrontOut_SerialSection1	0
Density_of_PDL1pCK_FrontOut_SerialSection2	0
Density_of_PDL1pNonCK_Core_SerialSection1	0
Density_of_PDL1pNonCK_Core_SerialSection2	0
Density_of_PDL1pNonCK_FrontIn_SerialSection1	0
Density_of_PDL1pNonCK_FrontIn_SerialSection2	0
Density_of_PDL1pNonCK_FrontOut_SerialSection1	0
Density_of_PDL1pNonCK_FrontOut_SerialSection2	0
Density_of_TBsmall_Core_SerialSection2	0
Density_of_TBsmall_FrontIn_SerialSection2	0
Density_of_TBsmall_FrontOut_SerialSection1	0
Density_of_TBsmall_FrontOut_SerialSection2	0
L_function_r_m_100__CD163_PDL1	0
L_function_r_m_100__CD3_PDL1	0
L_function_r_m_100__CD68_PDL1	0
L_function_r_m_100__CD8_PDL1	0
L_function_r_m_100__Nuc_inTB__CD163	0
L_function_r_m_100__Nuc_inTB__CD3	0
L_function_r_m_100__Nuc_inTB__CD68	0
L_function_r_m_100__Nuc_inTB__CD8	0
L_function_r_m_100__Nuc_inTB__PDL1SerialSection1	0
L_function_r_m_100__Nuc_inTB__PDL1 _SerialSection2	0
L_function_r_m_150__CD163_PDL1	0
L_function_r_m_150__CD3_PDL1	0
L_function_r_m_150__CD68_PDL1	0
L_function_r_m_150__CD8_PDL1	0
L_function_r_m_150__Nuc_inTB__CD163	0
L_function_r_m_150__Nuc_inTB__CD3	0
L_function_r_m_150__Nuc_inTB__CD68	0
L_function_r_m_150__Nuc_inTB__CD8	0
L_function_r_m_150__Nuc_inTB__PDL1SerialSection1	0
L_function_r_m_150__Nuc_inTB__PDL1 _SerialSection2	0
L_function_r_m_20__CD163_PDL1	0
L_function_r_m_20__CD3_PDL1	0
L_function_r_m_20__CD68_PDL1	0
L_function_r_m_20__CD8_PDL1	0
L_function_r_m_20__Nuc_inTB__CD163	0
L_function_r_m_20__Nuc_inTB__CD68	0
L_function_r_m_20__Nuc_inTB__CD8	0
L_function_r_m_20__Nuc_inTB__PDL1SerialSection1	0
L_function_r_m_20__Nuc_inTB__PDL1 _SerialSection2	0
L_function_r_m_200__CD163_PDL1	0
L_function_r_m_200__CD3_PDL1	0
L_function_r_m_200__CD68_PDL1	0
L_function_r_m_200__CD8_PDL1	0
L_function_r_m_200__Nuc_inTB__CD163	0
L_function_r_m_200__Nuc_inTB__CD3	0
L_function_r_m_200__Nuc_inTB__CD68	0
L_function_r_m_200__Nuc_inTB__CD8	0
L_function_r_m_200__Nuc_inTB__PDL1SerialSection1	0
L_function_r_m_200__Nuc_inTB__PDL1 _SerialSection2	0
L_function_r_m_250__CD163_PDL1	0
L_function_r_m_250__CD3_PDL1	0
L_function_r_m_250__CD68_PDL1	0
L_function_r_m_250__CD8_PDL1	0
L_function_r_m_250__Nuc_inTB__CD163	0
L_function_r_m_250__Nuc_inTB__CD3	0
L_function_r_m_250__Nuc_inTB__CD68	0
L_function_r_m_250__Nuc_inTB__CD8	0
L_function_r_m_250__Nuc_inTB__PDL1SerialSection1	0
L_function_r_m_250__Nuc_inTB__PDL1 _SerialSection2	0
L_function_r_m_50__CD163_PDL1	0
L_function_r_m_50__CD3_PDL1	0
L_function_r_m_50__CD68_PDL1	0
L_function_r_m_50__CD8_PDL1	0
L_function_r_m_50__Nuc_inTB__CD163	0
L_function_r_m_50__Nuc_inTB__CD3	0
L_function_r_m_50__Nuc_inTB__CD68	0
L_function_r_m_50__Nuc_inTB__CD8	0
L_function_r_m_50__Nuc_inTB__PDL1SerialSection1	0
L_function_r_m_50__Nuc_inTB__PDL1 _SerialSection2	0
number_of_CD163nCD68p_Core_SerialSection2	0
number_of_CD163nCD68p_FrontIn_SerialSection2	0
number_of_CD163nCD68p_FrontOut_SerialSection2	0
number_of_CD163p_Core_SerialSection2	0
number_of_CD163p_FrontIn_SerialSection2	0
number_of_CD163p_FrontOut_SerialSection2	0
number_of_CD163pCD68p_Core_SerialSection2	0
number_of_CD163pCD68p_FrontIn_SerialSection2	0
number_of_CD163pCD68p_FrontOut_SerialSection2	0
number_of_CD3p_Core_SerialSection1	0
number_of_CD3p_FrontIn_SerialSection1	0
number_of_CD3p_FrontOut_SerialSection1	0
number_of_CD3pCD8n_Core_SerialSection1	0
number_of_CD3pCD8n_FrontIn_SerialSection1	0
number_of_CD3pCD8n_FrontOut_SerialSection1	0
number_of_CD3pCD8nPDL1p_Core_SerialSection1	0
number_of_CD3pCD8nPDL1p_FrontIn_SerialSection1	0
number_of_CD3pCD8nPDL1p_FrontOut_SerialSection1	0
number_of_CD3pPDL1p_Core_SerialSection1	0
number_of_CD3pPDL1p_FrontIn_SerialSection1	0
number_of_CD3pPDL1p_FrontOut_SerialSection1	0
number_of_CD68p_Core_SerialSection2	0
number_of_CD68p_FrontIn_SerialSection2	0
number_of_CD68p_FrontOut_SerialSection2	0
number_of_CD8p_Core_SerialSection1	0
number_of_CD8p_FrontIn_SerialSection1	0
number_of_CD8p_FrontOut_SerialSection1	0
number_of_CD8pPDL1p_Core_SerialSection1	0
number_of_CD8pPDL1p_FrontIn_SerialSection1	0
number_of_CD8pPDL1p_FrontOut_SerialSection1	0
number_of_Nuc_Core_SerialSection1	0
number_of_Nuc_Core_SerialSection2	0
number_of_Nuc_FrontIn_SerialSection1	0
number_of_Nuc_FrontIn_SerialSection2	0
number_of_Nuc_FrontOut_SerialSection1	0
number_of_Nuc_FrontOut_SerialSection2	0
number_of_NucCK_Core_SerialSection1	0
number_of_NucCK_Core_SerialSection2	0
number_of_NucCK_FrontIn_SerialSection1	0
number_of_NucCK_FrontIn_SerialSection2	0
number_of_NucCK_FrontOut_SerialSection1	0
number_of_NucCK_FrontOut_SerialSection2	0
number_of_NucNonCK_Core_SerialSection1	0
number_of_NucNonCK_Core_SerialSection2	0
number_of_NucNonCK_FrontIn_SerialSection1	0
number_of_NucNonCK_FrontIn_SerialSection2	0
number_of_NucNonCK_FrontOut_SerialSection1	0
number_of_NucNonCK_FrontOut_SerialSection2	0
number_of_PDL1p_Core_SerialSection1	0
number_of_PDL1p_Core_SerialSection2	0
number_of_PDL1p_FrontIn_SerialSection1	0
number_of_PDL1p_FrontIn_SerialSection2	0
number_of_PDL1p_FrontOut_SerialSection1	0
number_of_PDL1p_FrontOut_SerialSection2	0
number_of_PDL1pCD163nCD68p_Core_SerialSection2	0
number_of_PDL1pCD163nCD68p_FrontIn_SerialSection2	0
number_of_PDL1pCD163nCD68p_FrontOut_SerialSection2	0
number_of_PDL1pCD163p_Core_SerialSection2	0
number_of_PDL1pCD163p_FrontIn_SerialSection2	0
number_of_PDL1pCD163p_FrontOut_SerialSection2	0
number_of_PDL1pCD163pCD68p_Core_SerialSection2	0
number_of_PDL1pCD163pCD68p_FrontIn_SerialSection2	0
number_of_PDL1pCD68p_Core_SerialSection2	0
number_of_PDL1pCD68p_FrontIn_SerialSection2	0
number_of_PDL1pCD68p_FrontOut_SerialSection2	0
number_of_PDL1pCK_Core_SerialSection1	0
number_of_PDL1pCK_Core_SerialSection2	0
number_of_PDL1pCK_FrontIn_SerialSection1	0
number_of_PDL1pCK_FrontIn_SerialSection2	0
number_of_PDL1pCK_FrontOut_SerialSection1	0
number_of_PDL1pCK_FrontOut_SerialSection2	0
number_of_PDL1pNonCK_Core_SerialSection1	0
number_of_PDL1pNonCK_Core_SerialSection2	0
number_of_PDL1pNonCK_FrontIn_SerialSection1	0
number_of_PDL1pNonCK_FrontIn_SerialSection2	0
number_of_PDL1pNonCK_FrontOut_SerialSection1	0
number_of_PDL1pNonCK_FrontOut_SerialSection2	0
number_of_TBsmall_Core_SerialSection1	0
number_of_TBsmall_Core_SerialSection2	0
number_of_TBsmall_FrontIn_SerialSection1	0
number_of_TBsmall_FrontIn_SerialSection2	0
number_of_TBsmall_FrontOut_SerialSection1	0
number_of_TBsmall_FrontOut_SerialSection2	0
number_of_PDL1pCD163pCD68p_FrontOut_SerialSection2	-0.002784
L_function_r_m_20__Nuc_inTB__CD3	-0.016153
Density_of_CD8p_FrontIn_SerialSection1	-0.050915
Density_of_CD3p_Core_SerialSection1	-0.051744
Density_of_CD8p_Core_SerialSection1	-0.055836
Density_of_CD68p_FrontIn_SerialSection2	-0.056568
Density_of_CD68p_FrontOut_SerialSection2	-0.073591
Density_of_CD3p_FrontOut_SerialSection1	-0.086779
Density_of_CD8p_FrontOut_SerialSection1	-0.131043
