## Supplementary material for "Identification of Immunological Features Enables Survival Prediction of Muscle-Invasive Bladder Cancer Patients Using Machine Learning": Random forest feature importance

### Sheet: Sheet1
Feature	Feature_Importance
number_of_TBsmall_Core__SerialSection1	0.16502
Density_of_CD68p_FrontOut__SerialSection2	0.163633
Density_of_CD68p_FrontIn__SerialSection2	0.0613
Density_of_CD3p_FrontOut__SerialSection1	0.060223					Title: Identification of immunological features enables survival prediction of muscle-invasive bladder cancer patients using machine learning
Density_of_PDL1pCK_Core__SerialSection1	0.043877
TNM_IV	0.030919
number_of_CD8p_Core__SerialSection1	0.030618					Supplementary Information: The mean decrease in Gini index for each feature based on the random forest.
L_function_r_m_20__Nuc_inTB__CD3	0.021851
L_function_r_m_20__Nuc_inTB__CD8	0.021435
L_function_r_m_50__Nuc_inTB__CD8	0.019238
Density_of_PDL1pNonCK_FrontIn__SerialSection1	0.016711
Density_of_CD8p_FrontOut__SerialSection1	0.015351
number_of_CD8p_FrontOut__SerialSection1	0.015043
Density_of_PDL1pNonCK_FrontOut__SerialSection1	0.01467
Density_of_CD8p_Core__SerialSection1	0.014572
Density_of_PDL1p_FrontOut__SerialSection2	0.014247
number_of_NucCK_FrontIn__SerialSection1	0.013878
Density_of_CD68p_Core__SerialSection2	0.013641
number_of_CD68p_FrontOut__SerialSection2	0.013097
TNM_IIIA	0.012556
number_of_CD163pCD68p_FrontOut__SerialSection2	0.012481
L_function_r_m_150__CD163_PDL1	0.010727
Density_of_PDL1pNonCK_FrontIn__SerialSection2	0.01035
L_function_r_m_20__Nuc_inTB__PDL1_SerialSection1	0.010169
number_of_CD3p_Core__SerialSection1	0.010077
Density_of_CD3p_Core__SerialSection1	0.009238
L_function_r_m_250__CD163_PDL1	0.00914
L_function_r_m_200__Nuc_inTB__CD163	0.009113
M_Yes	0.008716
L_function_r_m_150__Nuc_inTB__PDL1 _SerialSection2	0.008616
number_of_NucCK_FrontOut__SerialSection2	0.008579
M_No	0.008458
L_function_r_m_50__Nuc_inTB__CD68	0.008136
L_function_r_m_100__Nuc_inTB__CD8	0.008117
Density_of_CD163p_FrontOut__SerialSection2	0.007669
L_function_r_m_20__CD8_PDL1	0.00763
L_function_r_m_20__Nuc_inTB__CD163	0.007389
L_function_r_m_250__Nuc_inTB__CD163	0.007058
number_of_NucCK_FrontIn__SerialSection2	0.006933
number_of_CD8p_FrontIn__SerialSection1	0.006682
Density_of_TBsmall_FrontOut__SerialSection2	0.006387
Density_of_TBsmall_Core__SerialSection1	0.00633
L_function_r_m_100__Nuc_inTB__PDL1 _SerialSection2	0.006033
number_of_CD8pPDL1p_FrontOut__SerialSection1	0.005727
L_function_r_m_200__Nuc_inTB__PDL1_SerialSection1	0.005687
N_N2	0.005628
number_of_TBsmall_FrontOut__SerialSection2	0.005511
Density_of_PDL1p_Core__SerialSection1	0.004735
L_function_r_m_20__CD68_PDL1	0.004451
Density_of_PDL1pNonCK_FrontOut__SerialSection2	0.004163
number_of_CD3pCD8n_FrontOut__SerialSection1	0.004104
area_FrontIn__SerialSection2	0.004089
Age	0
area_Core__SerialSection1	0
area_Core__SerialSection2	0
area_FrontIn__SerialSection1	0
area_FrontOut__SerialSection1	0
area_FrontOut__SerialSection2	0
Density_of_CD163p_Core__SerialSection2	0
Density_of_CD163p_FrontIn__SerialSection2	0
Density_of_CD3p_FrontIn__SerialSection1	0
Density_of_CD8p_FrontIn__SerialSection1	0
Density_of_PDL1p_Core__SerialSection2	0
Density_of_PDL1p_FrontIn__SerialSection1	0
Density_of_PDL1p_FrontIn__SerialSection2	0
Density_of_PDL1p_FrontOut__SerialSection1	0
Density_of_PDL1pCK_Core__SerialSection2	0
Density_of_PDL1pCK_FrontIn__SerialSection1	0
Density_of_PDL1pCK_FrontIn__SerialSection2	0
Density_of_PDL1pCK_FrontOut__SerialSection1	0
Density_of_PDL1pCK_FrontOut__SerialSection2	0
Density_of_PDL1pNonCK_Core__SerialSection1	0
Density_of_PDL1pNonCK_Core__SerialSection2	0
Density_of_TBsmall_Core__SerialSection2	0
Density_of_TBsmall_FrontIn__SerialSection1	0
Density_of_TBsmall_FrontIn__SerialSection2	0
Density_of_TBsmall_FrontOut__SerialSection1	0
Gender_Female	0
Gender_Male	0
L_function_r_m_100__CD163_PDL1	0
L_function_r_m_100__CD3_PDL1	0
L_function_r_m_100__CD68_PDL1	0
L_function_r_m_100__CD8_PDL1	0
L_function_r_m_100__Nuc_inTB__CD163	0
L_function_r_m_100__Nuc_inTB__CD3	0
L_function_r_m_100__Nuc_inTB__CD68	0
L_function_r_m_100__Nuc_inTB__PDL1_SerialSection1	0
L_function_r_m_150__CD3_PDL1	0
L_function_r_m_150__CD68_PDL1	0
L_function_r_m_150__CD8_PDL1	0
L_function_r_m_150__Nuc_inTB__CD163	0
L_function_r_m_150__Nuc_inTB__CD3	0
L_function_r_m_150__Nuc_inTB__CD68	0
L_function_r_m_150__Nuc_inTB__CD8	0
L_function_r_m_150__Nuc_inTB__PDL1_SerialSection1	0
L_function_r_m_20__CD163_PDL1	0
L_function_r_m_20__CD3_PDL1	0
L_function_r_m_20__Nuc_inTB__CD68	0
L_function_r_m_20__Nuc_inTB__PDL1 _SerialSection2	0
L_function_r_m_200__CD163_PDL1	0
L_function_r_m_200__CD3_PDL1	0
L_function_r_m_200__CD68_PDL1	0
L_function_r_m_200__CD8_PDL1	0
L_function_r_m_200__Nuc_inTB__CD3	0
L_function_r_m_200__Nuc_inTB__CD68	0
L_function_r_m_200__Nuc_inTB__CD8	0
L_function_r_m_200__Nuc_inTB__PDL1 _SerialSection2	0
L_function_r_m_250__CD3_PDL1	0
L_function_r_m_250__CD68_PDL1	0
L_function_r_m_250__CD8_PDL1	0
L_function_r_m_250__Nuc_inTB__CD3	0
L_function_r_m_250__Nuc_inTB__CD68	0
L_function_r_m_250__Nuc_inTB__CD8	0
L_function_r_m_250__Nuc_inTB__PDL1_SerialSection1	0
L_function_r_m_250__Nuc_inTB__PDL1 _SerialSection2	0
L_function_r_m_50__CD163_PDL1	0
L_function_r_m_50__CD3_PDL1	0
L_function_r_m_50__CD68_PDL1	0
L_function_r_m_50__CD8_PDL1	0
L_function_r_m_50__Nuc_inTB__CD163	0
L_function_r_m_50__Nuc_inTB__CD3	0
L_function_r_m_50__Nuc_inTB__PDL1_SerialSection1	0
L_function_r_m_50__Nuc_inTB__PDL1 _SerialSection2	0
N_N0	0
N_N1	0
number_of_CD163nCD68p_Core__SerialSection2	0
number_of_CD163nCD68p_FrontIn__SerialSection2	0
number_of_CD163nCD68p_FrontOut__SerialSection2	0
number_of_CD163p_Core__SerialSection2	0
number_of_CD163p_FrontIn__SerialSection2	0
number_of_CD163p_FrontOut__SerialSection2	0
number_of_CD163pCD68p_Core__SerialSection2	0
number_of_CD163pCD68p_FrontIn__SerialSection2	0
number_of_CD3p_FrontIn__SerialSection1	0
number_of_CD3p_FrontOut__SerialSection1	0
number_of_CD3pCD8n_Core__SerialSection1	0
number_of_CD3pCD8n_FrontIn__SerialSection1	0
number_of_CD3pCD8nPDL1p_Core__SerialSection1	0
number_of_CD3pCD8nPDL1p_FrontIn__SerialSection1	0
number_of_CD3pCD8nPDL1p_FrontOut__SerialSection1	0
number_of_CD3pPDL1p_Core__SerialSection1	0
number_of_CD3pPDL1p_FrontIn__SerialSection1	0
number_of_CD3pPDL1p_FrontOut__SerialSection1	0
number_of_CD68p_Core__SerialSection2	0
number_of_CD68p_FrontIn__SerialSection2	0
number_of_CD8pPDL1p_Core__SerialSection1	0
number_of_CD8pPDL1p_FrontIn__SerialSection1	0
number_of_Nuc_Core__SerialSection1	0
number_of_Nuc_Core__SerialSection2	0
number_of_Nuc_FrontIn__SerialSection1	0
number_of_Nuc_FrontIn__SerialSection2	0
number_of_Nuc_FrontOut__SerialSection1	0
number_of_Nuc_FrontOut__SerialSection2	0
number_of_NucCK_Core__SerialSection1	0
number_of_NucCK_Core__SerialSection2	0
number_of_NucCK_FrontOut__SerialSection1	0
number_of_NucNonCK_Core__SerialSection1	0
number_of_NucNonCK_Core__SerialSection2	0
number_of_NucNonCK_FrontIn__SerialSection1	0
number_of_NucNonCK_FrontIn__SerialSection2	0
number_of_NucNonCK_FrontOut__SerialSection1	0
number_of_NucNonCK_FrontOut__SerialSection2	0
number_of_PDL1p_Core__SerialSection1	0
number_of_PDL1p_Core__SerialSection2	0
number_of_PDL1p_FrontIn__SerialSection1	0
number_of_PDL1p_FrontIn__SerialSection2	0
number_of_PDL1p_FrontOut__SerialSection1	0
number_of_PDL1p_FrontOut__SerialSection2	0
number_of_PDL1pCD163nCD68p_Core__SerialSection2	0
number_of_PDL1pCD163nCD68p_FrontIn__SerialSection2	0
number_of_PDL1pCD163nCD68p_FrontOut__SerialSection2	0
number_of_PDL1pCD163p_Core__SerialSection2	0
number_of_PDL1pCD163p_FrontIn__SerialSection2	0
number_of_PDL1pCD163p_FrontOut__SerialSection2	0
number_of_PDL1pCD163pCD68p_Core__SerialSection2	0
number_of_PDL1pCD163pCD68p_FrontIn__SerialSection2	0
number_of_PDL1pCD163pCD68p_FrontOut__SerialSection2	0
number_of_PDL1pCD68p_Core__SerialSection2	0
number_of_PDL1pCD68p_FrontIn__SerialSection2	0
number_of_PDL1pCD68p_FrontOut__SerialSection2	0
number_of_PDL1pCK_Core__SerialSection1	0
number_of_PDL1pCK_Core__SerialSection2	0
number_of_PDL1pCK_FrontIn__SerialSection1	0
number_of_PDL1pCK_FrontIn__SerialSection2	0
number_of_PDL1pCK_FrontOut__SerialSection1	0
number_of_PDL1pCK_FrontOut__SerialSection2	0
number_of_PDL1pNonCK_Core__SerialSection1	0
number_of_PDL1pNonCK_Core__SerialSection2	0
number_of_PDL1pNonCK_FrontIn__SerialSection1	0
number_of_PDL1pNonCK_FrontIn__SerialSection2	0
number_of_PDL1pNonCK_FrontOut__SerialSection1	0
number_of_PDL1pNonCK_FrontOut__SerialSection2	0
number_of_TBsmall_Core__SerialSection2	0
number_of_TBsmall_FrontIn__SerialSection1	0
number_of_TBsmall_FrontIn__SerialSection2	0
number_of_TBsmall_FrontOut__SerialSection1	0
T_T2	0
T_T3	0
T_T4	0
TNM_II	0
TNM_IIIB	0
