## Supplementary material for "Identification of Immunological Features Enables Survival Prediction of Muscle-Invasive Bladder Cancer Patients Using Machine Learning": Support vector machine feature importance

### Sheet: Sheet1
Feature	Feature_Importance
Density_of_TBsmall_Core_SerialSection1	0.009608
Density_of_TBsmall_FrontIn_SerialSection1	0.008725
number_of_TBsmall_Core_SerialSection1	0.006501
area_FrontOut_SerialSection1	0.006259					Title: Identification of immunological features enables survival prediction of muscle-invasive bladder cancer patients using machine learning
area_FrontIn_SerialSection1	0.006114
area_FrontOut_SerialSection2	0.005634
number_of_TBsmall_FrontIn_SerialSection1	0.005019					Supplementary Information: The feature ranking coefficients of linear support vector machine for all image features.
area_FrontIn_SerialSection2	0.004885
area_Core_SerialSection1	0.004654
number_of_CD163p_FrontOut_SerialSection2	0.004117
number_of_NucNonCK_Core_SerialSection1	0.00398
area_Core_SerialSection2	0.003668
number_of_NucCK_FrontIn_SerialSection2	0.003527
number_of_NucNonCK_FrontIn_SerialSection1	0.003504
number_of_Nuc_FrontIn_SerialSection1	0.003228
Density_of_PDL1pCK_FrontIn_SerialSection1	0.003185
number_of_Nuc_Core_SerialSection1	0.003071
number_of_CD163pCD68p_FrontOut_SerialSection2	0.002481
number_of_NucCK_FrontIn_SerialSection1	0.002477
Density_of_PDL1pCK_FrontIn_SerialSection2	0.002384
number_of_PDL1pCK_FrontIn_SerialSection1	0.002223
number_of_NucNonCK_FrontOut_SerialSection1	0.002136
number_of_PDL1pCK_Core_SerialSection1	0.00206
number_of_PDL1p_Core_SerialSection1	0.00186
number_of_Nuc_FrontIn_SerialSection2	0.001514
number_of_Nuc_Core_SerialSection2	0.001508
number_of_NucNonCK_FrontOut_SerialSection2	0.001499
number_of_NucCK_Core_SerialSection1	0.001485
number_of_NucNonCK_Core_SerialSection2	0.001441
number_of_Nuc_FrontOut_SerialSection2	0.001411
number_of_NucCK_Core_SerialSection2	0.001329
Density_of_CD163p_FrontOut_SerialSection2	0.001278
number_of_TBsmall_Core_SerialSection2	0.001125
Density_of_TBsmall_FrontOut_SerialSection1	0.001016
number_of_PDL1pNonCK_Core_SerialSection1	0.001015
number_of_PDL1pCK_FrontIn_SerialSection2	0.001008
Density_of_PDL1p_FrontIn_SerialSection1	0.000997
number_of_Nuc_FrontOut_SerialSection1	0.000978
Density_of_PDL1pCK_Core_SerialSection2	0.000519
number_of_PDL1p_FrontIn_SerialSection1	0.000486
number_of_NucNonCK_FrontIn_SerialSection2	0.000282
number_of_TBsmall_FrontOut_SerialSection1	0.000243
Density_of_PDL1pCK_FrontOut_SerialSection2	3.7e-05
Density_of_PDL1pCK_Core_SerialSection1	-4.7e-05
number_of_CD163p_Core_SerialSection2	-0.000237
number_of_PDL1pCK_FrontOut_SerialSection2	-0.000342
Density_of_TBsmall_FrontIn_SerialSection2	-0.000521
Density_of_PDL1p_Core_SerialSection1	-0.000566
number_of_CD3pCD8n_Core_SerialSection1	-0.000685
Density_of_TBsmall_Core_SerialSection2	-0.000881
number_of_CD3pCD8n_FrontOut_SerialSection1	-0.001282
Density_of_PDL1pNonCK_Core_SerialSection1	-0.001431
number_of_NucCK_FrontOut_SerialSection2	-0.001477
number_of_CD163p_FrontIn_SerialSection2	-0.001797
number_of_CD163pCD68p_Core_SerialSection2	-0.001871
number_of_CD3p_Core_SerialSection1	-0.002041
Density_of_PDL1pNonCK_FrontIn_SerialSection1	-0.002274
Density_of_PDL1p_Core_SerialSection2	-0.00244
Density_of_PDL1p_FrontIn_SerialSection2	-0.002646
number_of_PDL1pNonCK_FrontIn_SerialSection1	-0.002716
number_of_CD163nCD68p_Core_SerialSection2	-0.002721
number_of_CD68p_Core_SerialSection2	-0.002727
number_of_PDL1pCK_FrontOut_SerialSection1	-0.002763
number_of_CD3p_FrontOut_SerialSection1	-0.003059
number_of_PDL1p_FrontIn_SerialSection2	-0.003098
number_of_TBsmall_FrontIn_SerialSection2	-0.003109
Density_of_PDL1pCK_FrontOut_SerialSection1	-0.003225
Density_of_CD163p_FrontIn_SerialSection2	-0.003233
number_of_TBsmall_FrontOut_SerialSection2	-0.00335
number_of_PDL1pCD163pCD68p_Core_SerialSection2	-0.00339
number_of_PDL1pNonCK_Core_SerialSection2	-0.003477
number_of_PDL1pCD163p_Core_SerialSection2	-0.003566
number_of_CD163pCD68p_FrontIn_SerialSection2	-0.003701
number_of_PDL1p_FrontOut_SerialSection1	-0.003718
Density_of_PDL1pNonCK_Core_SerialSection2	-0.003737
number_of_PDL1pNonCK_FrontOut_SerialSection1	-0.003855
number_of_PDL1pNonCK_FrontIn_SerialSection2	-0.004075
number_of_CD3pCD8nPDL1p_FrontOut_SerialSection1	-0.004136
number_of_CD3pPDL1p_FrontOut_SerialSection1	-0.004157
number_of_PDL1pCK_Core_SerialSection2	-0.004243
number_of_PDL1p_Core_SerialSection2	-0.004276
number_of_CD3pCD8nPDL1p_FrontIn_SerialSection1	-0.004396
Density_of_PDL1p_FrontOut_SerialSection1	-0.004506
Density_of_PDL1pNonCK_FrontIn_SerialSection2	-0.004518
Density_of_PDL1pNonCK_FrontOut_SerialSection1	-0.004698
number_of_CD68p_FrontOut_SerialSection2	-0.004701
number_of_PDL1pCD163p_FrontIn_SerialSection2	-0.004708
number_of_PDL1p_FrontOut_SerialSection2	-0.004726
number_of_CD163nCD68p_FrontOut_SerialSection2	-0.004807
number_of_CD8pPDL1p_FrontIn_SerialSection1	-0.004807
number_of_PDL1pNonCK_FrontOut_SerialSection2	-0.004901
number_of_CD8pPDL1p_FrontOut_SerialSection1	-0.005028
number_of_CD8p_Core_SerialSection1	-0.005355
Density_of_CD163p_Core_SerialSection2	-0.005623
Density_of_PDL1p_FrontOut_SerialSection2	-0.005752
number_of_PDL1pCD68p_Core_SerialSection2	-0.005944
number_of_PDL1pCD163nCD68p_FrontIn_SerialSection2	-0.005947
number_of_PDL1pCD163nCD68p_Core_SerialSection2	-0.005961
number_of_PDL1pCD68p_FrontIn_SerialSection2	-0.00597
Density_of_PDL1pNonCK_FrontOut_SerialSection2	-0.005989
Density_of_TBsmall_FrontOut_SerialSection2	-0.005991
number_of_PDL1pCD163pCD68p_FrontIn_SerialSection2	-0.006029
number_of_CD3pCD8nPDL1p_Core_SerialSection1	-0.006031
number_of_CD8p_FrontOut_SerialSection1	-0.006083
number_of_PDL1pCD163p_FrontOut_SerialSection2	-0.006125
number_of_NucCK_FrontOut_SerialSection1	-0.006192
number_of_CD3pPDL1p_FrontIn_SerialSection1	-0.006236
number_of_CD163nCD68p_FrontIn_SerialSection2	-0.006999
number_of_CD68p_FrontIn_SerialSection2	-0.007003
number_of_CD3pPDL1p_Core_SerialSection1	-0.007111
number_of_CD8pPDL1p_Core_SerialSection1	-0.007313
number_of_CD8p_FrontIn_SerialSection1	-0.007318
number_of_PDL1pCD163pCD68p_FrontOut_SerialSection2	-0.007615
number_of_PDL1pCD163nCD68p_FrontOut_SerialSection2	-0.007664
number_of_PDL1pCD68p_FrontOut_SerialSection2	-0.00771
number_of_CD3pCD8n_FrontIn_SerialSection1	-0.008112
number_of_CD3p_FrontIn_SerialSection1	-0.008493
Density_of_CD68p_Core_SerialSection2	-0.008927
Density_of_CD3p_FrontIn_SerialSection1	-0.011734
Density_of_CD68p_FrontOut_SerialSection2	-0.012934
Density_of_CD3p_Core_SerialSection1	-0.013257
Density_of_CD68p_FrontIn_SerialSection2	-0.013505
Density_of_CD8p_FrontIn_SerialSection1	-0.013679
Density_of_CD8p_Core_SerialSection1	-0.013866
Density_of_CD3p_FrontOut_SerialSection1	-0.014193
Density_of_CD8p_FrontOut_SerialSection1	-0.016151
